# Multiple Glycans and IFITM Proteins Mediate Human Coronavirus OC43 entry

**DOI:** 10.64898/2026.11.18.767684

**Authors:** Manivel Lodha, Masashi Iwamoto, Michael Tartell, Marie Canis, Noah A. Schuster, Daniel Poston, Yiska Weisblum, Stanley Perlman, Theodora Hatziioannou, Paul D. Bieniasz

**Author notes:** Authors contributed equally (Manivel Lodha, Masashi Iwamoto).

## Abstract

Human coronavirus (HCoV)-OC43 is the most prevalent seasonal coronavirus, causing colds, and occasional severe disease. HCoV-OC43 attachment is reportedly mediated by 9-O acetylated sialic acid (9-O-Ac-Sia); no proteinaceous receptor has been identified. Using genome-wide CRISPR-cas9 screens, we identify several host factors that mediate HCoV-OC43 entry. First, we identify NXPE3, an esterase, as required for HCoV-OC43 attachment and infection, both *in vitro* and *in vivo*, and demonstrate a previously unknown role for NXPE3 in 9-O-Ac-Sia synthesis. However, we further show that single residue substitutions in HCoV-OC43 spike, in the S1A domain at the 9-O-Ac-Sia binding site, or two substitutions in the S1B domain, confer 9-O-Ac-Sia independence and a switch to heparan sulfate-dependent entry. Additionally, we find that IFITM1/2/3 proteins act post-attachment to drive HCoV-OC43 virion-cell fusion and entry, irrespective of which attachment mechanism is used. Thus, flexible use of glycan attachment factors enables HCoV-OC43 to access fusion-driving IFITM proteins during entry.
