## Supplemental Table 2 for "Multiple Glycans and IFITM Proteins Mediate Human Coronavirus OC43 entry"

### Sheet: Sheet1
Reagent	Source	Identifer
Viruses
HCoV-OC43 ATCC VR-1588 i.e. HCoV-OC43(WT)	Zeptrometrix Corporation	N/A
HCoV-OC43 S(T33S/N495H/R765H)	This study	N/A
HCoV-OC43 S(N29T)	This study	N/A
HCoV-OC43 S(N29K)	This study	N/A
HCoV-OC43 S(N29T/N514K/D535N)	This study	N/A
HCoV-OC43 S(N514K/D535N)	This study	N/A
HCoV-OC43 nsp15 Y308F	This study	N/A
HCoV-OC43 dns2-M-eGFP	This study	N/A
HCoV-229E ATCC VR-740	Zeptometrix Corporation	N/A
HCoV-229E-eGFP	This study	N/A
HCoV-NL63 (strain, Amstersdam 1)	Biodefense and Emerging Infections Research Resources Repository	N/A
SARS-CoV2-dORF7-eGFP	This study	N/A
HCoV-OC43nv	This study	N/A
Oligos for genome-wide CRISPr-screen library amplification
AATGATACGGCGACCACCGAGATCTACACTCTTTCCCTACACGACG CTCTTCCGATCTTTGTGGAAAGGACGAAACACCG	IDT	P5 forward primer 1 for illumina
AATGATACGGCGACCACCGAGATCTACACTCTTTCCCTACACGACG CTCTTCCGATCTCTTGTGGAAAGGACGAAACACCG	IDT	P5 forward primer 2 for illumina
AATGATACGGCGACCACCGAGATCTACACTCTTTCCCTACACGACG CTCTTCCGATCTGCTTGTGGAAAGGACGAAACACCG	IDT	P5 forward primer 3 for illumina
AATGATACGGCGACCACCGAGATCTACACTCTTTCCCTACACGACG CTCTTCCGATCTAGCTTGTGGAAAGGACGAAACACCG	IDT	P5 forward primer 4 for illumina
AATGATACGGCGACCACCGAGATCTACACTCTTTCCCTACACGACG CTCTTCCGATCTCAACTTGTGGAAAGGACGAAACACCG	IDT	P5 forward primer 5 for illumina
AATGATACGGCGACCACCGAGATCTACACTCTTTCCCTACACGACG CTCTTCCGATCTTGCACCTTGTGGAAAGGACGAAACACCG	IDT	P5 forward primer 6 for illumina
AATGATACGGCGACCACCGAGATCTACACTCTTTCCCTACACGACG CTCTTCCGATCTACGCAACTTGTGGAAAGGACGAAACACCG	IDT	P5 forward primer 7 for illumina
AATGATACGGCGACCACCGAGATCTACACTCTTTCCCTACACGACG CTCTTCCGATCTGAAGACCCTTGTGGAAAGGACGAAACACCG	IDT	P5 forward primer 8 for illumina
CAAGCAGAAGACGGCATACGAGATCGGTTCAAGTGACTGGAGTTCAGACGTGTGCTCTT CCGATCTCCAATTCCCACTCCTTTCAAGACCT	IDT	P7 reverse primer 1 for illumina
CAAGCAGAAGACGGCATACGAGATGCTGGATTGTGACTGGAGTTCAGACGTGTGCTCTT CCGATCTCCAATTCCCACTCCTTTCAAGACCT	IDT	P7 reverse primer 2 for illumina
CAAGCAGAAGACGGCATACGAGATTAACTCGGGTGACTGGAGTTCAGACGTGTGCTCTT CCGATCTCCAATTCCCACTCCTTTCAAGACCT	IDT	P7 reverse primer 3 for illumina
CAAGCAGAAGACGGCATACGAGATTAACAGTTGTGACTGGAGTTCAGACGTGTGCTCTT CCGATCTCCAATTCCCACTCCTTTCAAGACCT	IDT	P7 reverse primer 4 for illumina
CAAGCAGAAGACGGCATACGAGATATACTCAAGTGACTGGAGTTCAGACGTGTGCTCTT CCGATCTCCAATTCCCACTCCTTTCAAGACCT	IDT	P7 reverse primer 5 for illumina
CAAGCAGAAGACGGCATACGAGATGCTGAGAAGTGACTGGAGTTCAGACGTGTGCTCTT CCGATCTCCAATTCCCACTCCTTTCAAGACCT	IDT	P7 reverse primer 6 for illumina
Oligos for CPER (HCoV-229E)
CTATATAAGCAGAGCTCGTTTAGTGAACCGTACTTAAGTACCTTATCTATCTACAGATAG	IDT	CPER primer for fragment 1 forward 229E
ACAGGTTCAATGTCTTTTACTTCAACGTCATCAGAAAATGAAACTTTACC	IDT	CPER primer for fragment 1 reverse 229E
GGTAAAGTTTCATTTTCTGATGACGTTGAAGTAAAAGACATTGAACCTGT	IDT	CPER primer for fragment 2 forward 229E
CCTTATCAGCAATAACACCAACTTGTTGTTCAAATGACTTGTCTGTTGTC	IDT	CPER primer for fragment 2 reverse 229E
GACAACAGACAAGTCATTTGAACAACAAGTTGGTGTTATTGCTGATAAGG	IDT	CPER primer for fragment 3 forward 229E
AACAACACGTCACAACGATGTGCATTAGAAATAGCACTAGTAAATTCATG	IDT	CPER primer for fragment 3 reverse 229E
CATGAATTTACTAGTGCTATTTCTAATGCACATCGTTGTGACGTGTTGTT	IDT	CPER primer for fragment 4 forward 229E
TTGCAGGTTAACACCAAACATTTGTTTGACAACTTCATTAATACTGAACT	IDT	CPER primer for fragment 4 reverse 229E
AGTTCAGTATTAATGAAGTTGTCAAACAAATGTTTGGTGTTAACCTGCAA	IDT	CPER primer for fragment 5 forward 229E
TCGAGCGGCACTAGAGCCCCGGACTCGTTTAAATAACTGTTATCAAAACT	IDT	CPER primer for fragment 5 reverse 229E
AGTTTTGATAACAGTTATTTAAACGAGTCCGGGGCTCTAGTGCCGCTCGA	IDT	CPER primer for fragment 6 forward 229E
CTGTAAATCTGTCATAGTGATTTCAAAGAACTTAAGTGCATCAAACAAAG	IDT	CPER primer for fragment 6 reverse 229E
CTTTGTTTGATGCACTTAAGTTCTTTGAAATCACTATGACAGATTTACAG	IDT	CPER primer for fragment 7 forward 229E
ATATGCAACAAGCAAAACAAACATTTTATTTAGTTGAGACTAAATGATTA	IDT	CPER primer for fragment 7 reverse 229E
TAATCATTTAGTCTCAACTAAATAAAATGTTTGTTTTGCTTGTTGCATAT	IDT	CPER primer for fragment 8 forward 229E
TGAACAAACCTAGAGCCATTACTGTATGTGGATCTTTTCAACGTCGTAAT	IDT	CPER primer for fragment 8 reverse 229E
ATTACGACGTTGAAAAGATCCACATACAGTAATGGCTCTAGGTTTGTTCA	IDT	CPER primer for fragment 9 forward 229E
GGTGGAGATGCCATGCCGACCCTTTTTTTTTTTTTTTTTTTTTTTTTTTTTTTTTTTTTTTTGTGTATCCATATCGAAACCGTTC	IDT	CPER primer for fragment 9 reverse 229E
GAACGGTTTCGATATGGATACACAAAAAAAAAAAAAAAAAAAAAAAAAAAAAAAAAAAAAAAAGGGTCGGCATGGCATCTCCACC	IDT	CPER primer for CSIN linker forward 229E
CTATCTGTAGATAGATAAGGTACTTAAGTACGGTTCACTAAACGAGCTCTGCTTATATAG	IDT	CPER primer for CSIN linker reverse 229E
acagactgagtcgcccgggggggatccggccgagagggccCTATATAAGCAGAGCTCGTTTAGTGAACCG	IDT	CSIN CPER fragment 1 229Eforward (plasmid ML-9)
gggggagggagaggggcggatcaggccagagaggccACAGGTTCAATGTCTTTTACTTCAACG	IDT	CSIN CPER fragment 1 229E reverse (plasmid ML-9)
acagactgagtcgcccgggggggatccggccgagagggccGGTAAAGTTTCATTTTCTGATGACGTTGAAG	IDT	CSIN CPER fragment 2 229Eforward (plasmid ML-27)
gggggagggagaggggcggatcaggccagagaggccCCTTATCAGCAATAACACCAACTTG	IDT	CSIN CPER fragment 2 229E reverse (plasmid ML-27)
acagactgagtcgcccgggggggatccggccgagagggccCAAGTTGGTGTTATTGCTGATAAGG	IDT	CSIN CPER fragment 3 229Eforward (plasmid ML-28)
gggggagggagaggggcggatcaggccagagaggccAACAACACGTCACAACGATGTGC	IDT	CSIN CPER fragment 3 229E reverse (plasmid ML-28)
acagactgagtcgcccgggggggatccggccgagagggccCATGAATTTACTAGTGCTATTTCTAATGCACATC	IDT	CSIN CPER fragment 4 229Eforward (plasmid ML-11)
gggggagggagaggggcggatcaggccagagaggccTTGCAGGTTAACACCAAACATTTGTTTG	IDT	CSIN CPER fragment 4 229E reverse (plasmid ML-11)
acagactgagtcgcccgggggggatccggccgagagggccAGTTCAGTATTAATGAAGTTGTCAAACAAATGTTTG	IDT	CSIN CPER fragment 5 229Eforward (plasmid ML-12)
gggggagggagaggggcggatcaggccagagaggccTCGAGCGGCACTAGAGCC	IDT	CSIN CPER fragment 5 229E reverse (plasmid ML-12)
acagactgagtcgcccgggggggatccggccgagagggccAGTTTTGATAACAGTTATTTAAACGAGTCCG	IDT	CSIN CPER fragment 6 229Eforward (plasmid ML-13)
gggggagggagaggggcggatcaggccagagaggccCTGTAAATCTGTCATAGTGATTTCAAAGAACTTAAG	IDT	CSIN CPER fragment 6 229E reverse (plasmid ML-13)
acagactgagtcgcccgggggggatccggccgagagggccCTTTGTTTGATGCACTTAAGTTCTTTGAAATC	IDT	CSIN CPER fragment 7 229Eforward (plasmid ML-14)
gggggagggagaggggcggatcaggccagagaggccATATGCAACAAGCAAAACAAACATTTTATTTAGTTG	IDT	CSIN CPER fragment 7 229E reverse (plasmid ML-14)
acagactgagtcgcccgggggggatccggccgagagggccTAATCATTTAGTCTCAACTAAATAAAATGTTTGTTTTGC	IDT	CSIN CPER fragment 8 229Eforward (plasmid ML-15)
gggggagggagaggggcggatcaggccagagaggccTGAACAAACCTAGAGCCATTACTGTATG	IDT	CSIN CPER fragment 8 229E reverse (plasmid ML-15)
acagactgagtcgcccgggggggatccggccgagagggccATTACGACGTTGAAAAGATCCACATAC	IDT	CSIN CPER fragment 9 229Eforward (plasmid ML-16)
gggggagggagaggggcggatcaggccagagaggccGGTGGAGATGCCATGCCGACCCTTTTTTTTTTTTTTTTTTTTTTTTTTTTTTTTTTTTTTTTG	IDT	CSIN CPER fragment 9 229E reverse (plasmid ML-16)
acagactgagtcgcccgggggggatccggccgagagggccGAACGGTTTCGATATGGATACACAAAAAAAAAAAAAAAAAAAAAAAAAAAAAAAAAAAAAAAAG	IDT	CSIN CPER fragment Linker 229Eforward (plasmid ML-17)
gggggagggagaggggcggatcaggccagagaggccCTATCTGTAGATAGATAAGGTACTTAAGTACGG	IDT	CSIN CPER fragment Linker 229E reverse (plasmid ML-17)
Oligos for CPER (HCoV-OC43)
CTATATAAGCAGAGCTCGTTTAGTGAACCGTattgtgagcgatttgcgtgcgtgcatcc	IDT	OC43-Frag1-F
GCAAAGTGGGCTGTAAATGGCACATCAACATCAATAAGTACCATAGACTCACC	IDT	OC43-Frag1-R
GGTGAGTCTATGGTACTTATTGATGTTGATGTGCCATTTACAGCCCACTTTGC	IDT	OC43-Frag2-F
CCACATAAACATCAAACATAGTTTCTGTAACAGACGTACCAGTGTTAGCAG	IDT	OC43-Frag2-R
CTGCTAACACTGGTACGTCTGTTACAGAAACTATGTTTGATGTTTATGTGG	IDT	OC43-Frag3-F
CCCAACAGCTTAAAATTAAGCATAAGGGCTTCAAAACTATTCTTAGGAGGGCGC	IDT	OC43-Frag3-R
GCGCCCTCCTAAGAATAGTTTTGAAGCCCTTATGCTTAATTTTAAGCTGTTGGG	IDT	OC43-Frag4-F
CGACTAGGATTAGGATATGGAAGGTAGACATCGTCACCATCCATCTTTACAAGC	IDT	OC43-Frag4-R
GCTTGTAAAGATGGATGGTGACGATGTCTACCTTCCATATCCTAATCCTAGTCG	IDT	OC43-Frag5-F
CTTAAGCTCTGGGTGGTGTCGAACACTGCGCTTGGCAAATAATTCAACGGC	IDT	OC43-Frag5-R
GCCGTTGAATTATTTGCCAAGCGCAGTGTTCGACACCACCCAGAGCTTAAG	IDT	OC43-Frag6-F
GCGGATCATACACACAAATGGATGAATCAGGGATATTAATATCAGCAGCAGTGGG	IDT	OC43-Frag6-R
CCCACTGCTGCTGATATTAATATCCCTGATTCATCCATTTGTGTGTATGATCCGC	IDT	OC43-Frag7-F
CCTTGATTACGGCACCAAGCATGACTAGGAACTCTACAATATCCTACTTTAGG	IDT	OC43-Frag7-R
CCTAAAGTAGGATATTGTAGAGTTCCTAGTCATGCTTGGTGCCGTAATCAAGG	IDT	OC43-Frag8-F
GGTGGAGATGCCATGCCGACCCTTTTTTTTTTTTTTTTTTTTTTTTTTTTGTGATTCTTCCAATTGGC	IDT	OC43-Frag8-R
gccaattggaagaatcacaaaaaaaaaaaaaaaaaaaaaaaaaaaaGGGTCGGCATGGCATCTCCACC	IDT	OC43-linker-F
GGATGCACGCACGCAAATCGCTCACAATACGGTTCACTAAACGAGCTCTGCTTATATAG	IDT	OC43-linker-R
acagactgagtcgcccgggggggatccggccgagagggccCTATATAAGCAGAGCTCGTTTAGTGAACCGT	IDT	CSIN-OC43-Frag1-F
GGGGGAGGGAGAGGGGCGGATCAGGCCAGAGAGGCCGCAAAGTGGGCTGTAAATGGCACATCAACATC	IDT	CSIN-OC43-Frag1-R
acagactgagtcgcccgggggggatccggccgagagggccGGTGAGTCTATGGTACTTATTGATGTTGATG	IDT	CSIN-OC43-Frag2-F
GGGGGAGGGAGAGGGGCGGATCAGGCCAGAGAGGCCCCACATAAACATCAAACATAGTTTCTGTAAC	IDT	CSIN-OC43-Frag2-R
acagactgagtcgcccgggggggatccggccgagagggccCTGCTAACACTGGTACGTCTGTTACAGAAAC	IDT	CSIN-OC43-Frag3-F
GGGGGAGGGAGAGGGGCGGATCAGGCCAGAGAGGCCCCCAACAGCTTAAAATTAAGCATAAGGGCTTC	IDT	CSIN-OC43-Frag3-R
acagactgagtcgcccgggggggatccggccgagagggccGCGCCCTCCTAAGAATAGTTTTGAAGCCCTTATG	IDT	CSIN-OC43-Frag4-F
GGGGGAGGGAGAGGGGCGGATCAGGCCAGAGAGGCCCGACTAGGATTAGGATATGGAAGGTAGACATC	IDT	CSIN-OC43-Frag4-R
acagactgagtcgcccgggggggatccggccgagagggccGCTTGTAAAGATGGATGGTGACGATGTCTAC	IDT	CSIN-OC43-Frag5-F
GGGGGAGGGAGAGGGGCGGATCAGGCCAGAGAGGCCCTTAAGCTCTGGGTGGTGTCGAACACTGCGC	IDT	CSIN-OC43-Frag5-R
acagactgagtcgcccgggggggatccggccgagagggccGCCGTTGAATTATTTGCCAAGCGCAGTGTTC	IDT	CSIN-OC43-Frag6-F
GGGGGAGGGAGAGGGGCGGATCAGGCCAGAGAGGCCGCGGATCATACACACAAATGGATGAATCAGG	IDT	CSIN-OC43-Frag6-R
acagactgagtcgcccgggggggatccggccgagagggccCCCACTGCTGCTGATATTAATATCCCTGATTCAT	IDT	CSIN-OC43-Frag7-F
GGGGGAGGGAGAGGGGCGGATCAGGCCAGAGAGGCCCCTTGATTACGGCACCAAGCATGACTAGGAAC	IDT	CSIN-OC43-Frag7-R
acagactgagtcgcccgggggggatccggccgagagggccCCTAAAGTAGGATATTGTAGAGTTCCTAGTC	IDT	CSIN-OC43-Frag8-F
GGGGGAGGGAGAGGGGCGGATCAGGCCAGAGAGGCCGGTGGAGATGCCATGCCGACCCTTTTTTTTTTTTTTTTTTTTTTTTTTTTG	IDT	CSIN-OC43-Frag8-R
acagactgagtcgcccgggggggatccggccgagagggccGCCAATTGGAAGAATCACAAAAAAAAAAAAAAAAAAAAAAAAAAAAG	IDT	CSIN-OC43-linker-F
GGGGGAGGGAGAGGGGCGGATCAGGCCAGAGAGGCCGGATGCACGCACGCAAATCGCTCACAATACG	IDT	CSIN-OC43-linker-R
Oligos for generating CRISPr-cas9 knockout cell lines
caccgATTAGCCGAAATCCCTACTG	IDT	NXPE3 g#1 forward
aaacCAGTAGGGATTTCGGCTAATc	IDT	NXPE3 g#1 reverse
caccgGAGGTCTGTAAAGTTACACA	IDT	NXPE3 g#2 forward
aaacTGTGTAACTTTACAGACCTCc	IDT	NXPE3 g#2 reverse
caccgTCTTTATAATAATACCCAGA	IDT	NXPE3 g#3 forward
aaacTCTGGGTATTATTATAAAGAc	IDT	NXPE3 g#3 reverse
caccgAGGGTCAGTGCTCTTCACAA	IDT	NXPE3 g#4 forward
aaacTTGTGAAGAGCACTGACCCTc	IDT	NXPE3 g#4 reverse
caccgACATAGTGTGGATATAGATG	IDT	CMAS g#1 forward
aaacCATCTATATCCACACTATGTc	IDT	CMAS g#1 reverse
caccgATGGGTCCTGTTGTCAACCT	IDT	CASD1 g#1 forward
aaacAGGTTGACAACAGGACCCATc	IDT	CASD1 g#1 reverse
caccgCACTACAAGACCTATGTCGG	IDT	B4GALT7 g#1 forward
aaacCCGACATAGGTCTTGTAGTGc	IDT	B4GALT7 g#1 reverse
caccgGAGGCTCTCTACTCGGTCGT	IDT	EXT2 g#1 forward
aaacACGACCGAGTAGAGAGCCTCc	IDT	EXT2 g#1 reverse
caccgttcttctctcctgtcaacag	IDT	IFITM2/3 gRNA forward
aaacctgttgacaggagagaagaac	IDT	IFITM2/3 gRNA reverse
Oligos for small-scale CRISPr-cas9 screen
caccgATGGGTCCTGTTGTCAACCT	IDT	CASD1 g#1 forward
aaacAGGTTGACAACAGGACCCATc	IDT	CASD1 g#1 reverse
caccgCCCGCTCACCTCGGTAGCGG	IDT	CASD1 g#2 forward
aaacCCGCTACCGAGGTGAGCGGGc	IDT	CASD1 g#2 reverse
caccgCTGGGTCCATGACTCCGGAG	IDT	SLC35B2 g#1 forward
aaacCTCCGGAGTCATGGACCCAGc	IDT	SLC35B2 g#1 reverse
caccgGCACTCGGTTCATTAGCACC	IDT	SLC35B2 g#2 forward
aaacGGTGCTAATGAACCGAGTGCc	IDT	SLC35B2 g#2 reverse
caccgCGGGCAGCGCTCATCAACGT	IDT	B4GALT7 g#1 forward
aaacACGTTGATGAGCGCTGCCCGc	IDT	B4GALT7 g#1 reverse
caccgCACTACAAGACCTATGTCGG	IDT	B4GALT7 g#2 forward
aaacCCGACATAGGTCTTGTAGTGc	IDT	B4GALT7 g#2 reverse
caccgACCAGGCTGCTGAATAACGA	IDT	LAMTOR2 g#1 forward
aaacTCGTTATTCAGCAGCCTGGTc	IDT	LAMTOR2 g#1 reverse
caccgTGGGCCGCCTACGACCGGAA	IDT	LAMTOR2 g#2 forward
aaacTTCCGGTCGTAGGCGGCCCAc	IDT	LAMTOR2 g#2 reverse
caccgTGGCGTTTGTATTTCCGACG	IDT	CCDC93 g#1 forward
aaacCGTCGGAAATACAAACGCCAc	IDT	CCDC93 g#1 reverse
caccgTTTCCGGCGATGTAGCTGGG	IDT	CCDC93 g#2 forward
aaacCCCAGCTACATCGCCGGAAAc	IDT	CCDC93 g#2 reverse
caccgACAGTTCTCCCTACATGACG	IDT	WDR81 g#1 forward
aaacCGTCATGTAGGGAGAACTGTc	IDT	WDR81 g#1 reverse
caccgCGTGGACCCAATCTAGCACG	IDT	WDR81 g#2 forward
aaacCGTGCTAGATTGGGTCCACGc	IDT	WDR81 g#2 reverse
caccgGAAGATGACAGGAACAACCG	IDT	SEC24C g#1 forward
aaacCGGTTGTTCCTGTCATCTTCc	IDT	SEC24C g#1 reverse
caccgAGTCTCGGGCAGTTATCACC	IDT	SEC24C g#2 forward
aaacGGTGATAACTGCCCGAGACTc	IDT	SEC24C g#2 reverse
caccgCCGCAGGGTTGATCACACGC	IDT	CCDC22 g#1 forward
aaacGCGTGTGATCAACCCTGCGGc	IDT	CCDC22 g#1 reverse
caccgCTGCACAAAGCTGACGCCCA	IDT	CCDC22 g#2 forward
aaacTGGGCGTCAGCTTTGTGCAGc	IDT	CCDC22 g#2 reverse
caccgATACGGGGGCTCCTATAGTG	IDT	KCNMA1 g#1 forward
aaacCACTATAGGAGCCCCCGTATc	IDT	KCNMA1 g#1 reverse
caccgTTTCACATTACAGATCGACA	IDT	KCNMA1 g#2 forward
aaacTGTCGATCTGTAATGTGAAAc	IDT	KCNMA1 g#2 reverse
caccgGTAGCTCCAATAATCCCGAA	IDT	WDR91 g#1 forward
aaacTTCGGGATTATTGGAGCTACc	IDT	WDR91 g#1 reverse
caccgTGTGCTTACCTGACCACCGA	IDT	WDR91 g#2 forward
aaacTCGGTGGTCAGGTAAGCACAc	IDT	WDR91 g#2 reverse
caccgGACCAGCTTAAAATGATGCG	IDT	PXTLP1 g#1 forward
aaacCGCATCATTTTAAGCTGGTCc	IDT	PXTLP1 g#1 reverse
caccgAAAAGCCGGACCCTACAAAG	IDT	PXTLP1 g#2 forward
aaacCTTTGTAGGGTCCGGCTTTTc	IDT	PXTLP1 g#2 reverse
caccgAGGACACAGACAGTTCAGCA	IDT	XYLT2 g#1 forward
aaacTGCTGAACTGTCTGTGTCCTc	IDT	XYLT2 g#1 reverse
caccgCATGTAGGCGATTCGCACCG	IDT	XYLT2 g#2 forward
aaacCGGTGCGAATCGCCTACATGc	IDT	XYLT2 g#2 reverse
caccgAGGAAGAGGAGGAGGAAGAG	IDT	CT47A5 g#1 forward
aaacCTCTTCCTCCTCCTCTTCCTc	IDT	CT47A5 g#1 reverse
caccgAACTCAGCCGCCTGATGGTG	IDT	CT47A5 g#2 forward
aaacCACCATCAGGCGGCTGAGTTc	IDT	CT47A5 g#2 reverse
caccgAGCCTGCAAAAACTCAACAC	IDT	PIK3C3 g#1 forward
aaacGTGTTGAGTTTTTGCAGGCTc	IDT	PIK3C3 g#1 reverse
caccgAGTTGGGTTGGTGTAATGAG	IDT	PIK3C3 g#2 forward
aaacCTCATTACACCAACCCAACTc	IDT	PIK3C3 g#2 reverse
Plasmids and recombinant DNA
Lenticrisprv2 empty puro		N/A
Lenticrisprv2 NXPE3 g#1 puro	This study	N/A
Lenticrisprv2 NXPE3 g#2 puro	This study	N/A
Lenticrisprv2 NXPE3 g#3 puro	This study	N/A
Lenticrisprv2 NXPE3 g#4 puro	This study	N/A
Lenticrisprv2 B4GALT7 g#1 puro	This study	N/A
Lenticrisprv2 CMAS g#1 puro	This study	N/A
Lenticrisprv2 CASD1 g#1 puro	This study	N/A
Lenticrisprv2 EXT2 g#1 Blast	This study	ML-74
Lenticrisprv2 IFITM2/3 g#1 Blast	This study	ML-122
Lenticrisprv2 B4GALT7 g#1 Neo	This study	N/A
CSIN NXPE3-re-HA	This study	N/A
CSIN B4GALT7-re-HA	This study	N/A
CSIN NXPE3-re S362A HA	This study	N/A
CSIN NXPE3-re H534A HA	This study	N/A
CSIN NXPE3-re H537A HA	This study	N/A
CSIN NXPE3-re S362A/H534A/H537A HA	This study	N/A
pCAGGS BCoV-HE (19-377) CD5SP FcD-His	This study	N/A
pLX-304 null	This study	N/A
pLX304-IFITM1	This study, hygromycin resistance	N/A
pLX304-IFITM2re	This study, hygromycin resistance	ML-147
pLX304-IFITM2Y19Are	This study, hygromycin resistance	ML-149
pLX304-IFITM3re	This study, hygromycin resistance	ML-148
pLX304-IFITM3Y20Are	This study, hygromycin resistance	ML-150
pLX304-HA-IFITM3 N-term del Δ21re	This study, hygromycin resistance	ML-153
pLX304-HA-IFITM3 C-term del Δ4re	This study, hygromycin resistance	ML-162
pLX304-HA-IFITM3 C-term del Δ2re	This study, hygromycin resistance	ML-163
pLX304-HA-IFITM1 C-term delre	This study, hygromycin resistance	ML-156
pLX304-IFITM3-HAre	This study, hygromycin resistance	ML-160
pLX304-HA-IFITM3re	This study, hygromycin resistance	ML-176
pLX304-HA-IFITM3 AH2 del re	This study, hygromycin resistance	ML-168
pLX304-HA-IFITM3 C71A/C72A re	This study, hygromycin resistance	ML-166
pLX304-HA-IFITM3 AH1 mut re	This study, hygromycin resistance	ML-164
pLX-304 Syndecan-1	This study, hygromycin resistance	ML-98
pLX-304 Syndecan-2	This study, hygromycin resistance	ML-99
pLX-304 hANPEP	This study, bleomycin resistance	ML-158
pCCIB-LgBIT	This study, blasticidin resistance	N/A
pCCIP -lgBIT	This study, puromycin resistance	N/A
pCCIH-ACE2	This study, hygromycin resistance	N/A
CSIN-Fragment 1 229E CPER	This study	ML-9
CSIN-Fragment 2 229E CPER	This study	ML-27
CSIN-Fragment 3 229E CPER	This study	ML-28
CSIN-Fragment 4 229E CPER	This study	ML-11
CSIN-Fragment 5 229E CPER	This study	ML-12
CSIN-Fragment 6 229E CPER	This study	ML-13
CSIN-Fragment 7 229E CPER	This study	ML-14
CSIN-Fragment 8 229E CPER	This study	ML-15
CSIN-Fragment 9 229E CPER	This study	ML-16
CSIN-Fragment Linker 229E CPER	This study	ML-17
CSIN-Fragment 9 eGFP 229E CPER	This study	ML-21
CSIN-Fragment 1 OC43 CPER	This study	N/A
CSIN-Fragment 2 OC43 CPER	This study	N/A
CSIN-Fragment 3 OC43 CPER	This study	N/A
CSIN-Fragment 4 OC43 CPER	This study	N/A
CSIN-Fragment 5 OC43 CPER	This study	N/A
CSIN-Fragment 6 OC43 CPER	This study	N/A
CSIN-Fragment 7 OC43 CPER	This study	N/A
CSIN-Fragment 8 OC43 CPER	This study	N/A
CSIN-Fragment Linker OC43 CPER	This study	N/A
CSIN-Fragment 7 OC43 Spike N29T CPER	This study	N/A
CSIN-Fragment 7 ΔOC43 Spike +229E Spike CPER	This study	N/A
CSIN-Fragment 7 OC43 Spike N29K CPER	This study	N/A
CSIN-Fragment 7 OC43 Spike N514K/D535N CPER	This study	ML-109
CSIN-Fragment 6 OC43 dns2-M-HiBiT CPER	This study	N/A
CSIN-Fragment 6 OC43 dns2-M-eGFP CPER	This study	N/A
Cell lines
293T	ATCC	CRL-3216
A549	ATCC	CCL-185
HuH7	Gift from Charles Rice & Hans-Heinrich Hoffmann (The Rockefeller University)	N/A
HuH1	Accegen	ABC-TC0434
NHBE	ATCC	PCS-300-010
VeroE6	ATCC	CRL-1586
CHO-K1	ATCC	CCL-61
CHO pgsA745	ATCC	CRL-2242
A549-ACE2	PMID: 35229640	N/A
Expi293F	Gibco	#A14528
293T	This study	N/A
A549-ACE2 VPS29 KO	PMID: 35229640, puromycin and blasticidin resistant	N/A
A549-ACE2 polyclonal NXPE3 KO gRNA #1	This study, puromycin and blasticidin resistant	N/A
A549-ACE2 polyclonal NXPE3 KO gRNA #2	This study, puromycin and blasticidin resistant	N/A
A549-ACE2 polyclonal NXPE3 KO gRNA #3	This study, puromycin and blasticidin resistant	N/A
A549-ACE2 polyclonal NXPE3 KO gRNA #4	This study, puromycin and blasticidin resistant	N/A
293T polyclonal NXPE3 kO gRNA #1	This study, puromycin resistant	N/A
293T polyclonal NXPE3 kO gRNA #2	This study, puromycin resistant	N/A
293T polyclonal NXPE3 kO gRNA #3	This study, puromycin resistant	N/A
293T polyclonal NXPE3 kO gRNA #4	This study, puromycin resistant	N/A
NHBE polyclonal NXPE3 kO gRNA #1	This study, puromycin resistant	N/A
NHBE polyclonal NXPE3 kO gRNA #2	This study, puromycin resistant	N/A
NHBE polyclonal NXPE3 kO gRNA #3	This study, puromycin resistant	N/A
NHBE polyclonal NXPE3 kO gRNA #4	This study, puromycin resistant	N/A
A549-huACE2 NXPE3 KO c2	This study, puromycin and blasticidin resistant	N/A
A549-huACE2 NXPE3 KO c3	This study, puromycin and blasticidin resistant	N/A
293T NXPE3 KO c1	This study, puromycin resistant	N/A
293T NXPE3 KO c7	This study, puromycin resistant	N/A
293T NXPE3 KO c1 + NXPE3re-HA	This study, puromycin and G418 resistant	N/A
293T NXPE3 KO c7 + NXPE3re-HA	This study, puromycin and G418 resistant	N/A
293T NXPE3 KO c1 + NXPE3re-S362A-HA	This study, puromycin and G418 resistant	N/A
293T NXPE3 KO c1 + NXPE3re-H534A-HA	This study, puromycin and G418 resistant	N/A
293T NXPE3 KO c1 + NXPE3re-H537A-HA	This study, puromycin and G418 resistant	N/A
A549-huACE2 CMAS KO polyclonal	This study, puromycin resistant	N/A
A549-huACE2 CASD1 KO polyclonal	This study, puromycin resistant	N/A
293T CMAS KO polyclonal	This study, puromycin resistant	N/A
293T CASD1 KO polyclonal	This study, puromycin resistant	N/A
HuH1+NXPE3re-HA	This study, G418 resistant	N/A
HuH1+NXPE3re-HA (S362A/H534A/H537A)	This study, G418 resistant	N/A
293T B4GALT7 KO polyclonal	This study, puromycin resistant	N/A
293T NXPE3 KO +SDC1	This study, puromycin and blasticidin resistant	N/A
293T NXPE3 KO +SDC2	This study, puromycin and blasticidin resistant	N/A
293T NXPE3/B4GALT7 DKO	This study, puromycin resistant	N/A
293T NXPE3/B4GALT7/EXT2 TKO c3	This study, puromycin and blasticidin resistant	N/A
293T NXPE3/B4GALT7/EXT2 TKO c8	This study, puromycin and blasticidin resistant	N/A
293T IFITM1/2/3 KO	This study, blasticidin resistant	N/A
293T IFITM1/2/3 KO + IFITM1	This study, blasticidin and hygromycin resistant	N/A
293T IFITM1/2/3 KO + IFITM2re	This study, blasticidin and hygromycin resistant	N/A
293T IFITM1/2/3 KO + IFITM3re	This study, blasticidin and hygromycin resistant	N/A
293T IFITM1/2/3 KO+ IFITM2Y19Are	This study, blasticidin and hygromycin resistant	N/A
293TIFITM1/2/3 KO+ IFITM3Y20Are	This study, blasticidin and hygromycin resistant	N/A
293T NXPE3/B4GALT7/IFITM1/2/3 KO	This study, blasticidin and puromycin resistant	N/A
293T NXPE3/B4GALT7/IFITM1/2/3 KO + IFITM1	This study, blasticidin, hygromycin and puromycin resistant	N/A
293T NXPE3/B4GALT7/IFITM1/2/3 KO+ IFITM2re	This study, blasticidin, hygromycin and puromycin resistant	N/A
293T NXPE3/B4GALT7/IFITM1/2/3 KO+ IFITM3re	This study, blasticidin, hygromycin and puromycin resistant	N/A
293T NXPE3/B4GALT7/IFITM1/2/3 KO + IFITM2Y19Are	This study, blasticidin, hygromycin and puromycin resistant	N/A
293T NXPE3/B4GALT7/IFITM1/2/3 KO + IFITM3Y20Are	This study, blasticidin, hygromycin and puromycin resistant	N/A
293T IFITM1/2/3 KO + IFITM3-HAre	This study, blasticidin and hygromycin resistant	N/A
293T IFITM1/2/3 KO +HA- IFITM3-C-term del Δ2 re	This study, blasticidin and hygromycin resistant	N/A
293T IFITM1/2/3 KO +HA- IFITM3-C-term del Δ4 re	This study, blasticidin and hygromycin resistant	N/A
293T IFITM1/2/3 KO +HA- IFITM3 C71A/C72A re
293T IFITM1/2/3 KO +HA- IFITM3 AH1 mut re
293T IFITM1/2/3 KO +HA- IFITM3 AH2 del re
293T IFITM1/2/3 KO+HA- IFITM3-N-term del Δ21 re	This study, blasticidin and hygromycin resistant	N/A
293T IFITM1/2/3 KO +HA- IFITM1-C-term del	This study, blasticidin and hygromycin resistant	N/A
293T IFITM1/2/3 KO+hANPEP	This study, blasticidin and bleomycin resistant	N/A
293T IFITM1/2/3 KO +ACE2	This study, blasticidin and hygromycin resistant	N/A
Antibodies and staining reagents
mouse monoclonal anti-HA.11	Biolegend	#901501
Ms X Coronavirus (Used for HCoV-OC43 Nucleocapsid staining)	Millipore Sigma	MAB9013
Human coronavirus (HCoV-NL63) Nucleocapsid Antibody, Rabbit PAb, Antigen Affinity Purified	Sino Biological	40641-T62
Ab Heparan sulfate, purified Clone F58-10E4	Amsbio	#370255-S
Mouse anti-His Tag Alexa Fluor 488‑conjugated Antibody	R&D Systems	IC050G
biotinylated Maackia amurensis lectin II	Vector Labs	B-1265
Streptavidin Alexa fluor 488 conjugate	Invitrogen	S32354
rabbit polyclonal anti-IFITM3	Proteintech	#11714-1-AP
mouse monoclonal anti-IFITM1	Proteintech	# 60074-1-Ig
CD13 Polyclonal antibody	Proteintech	14553-1-AP
SDC2 Monoclonal antibody	Proteintech	67088-1-Ig
CD138/Syndecan-1 Monoclonal antibody	Proteintech	67155-1-Ig
Beta Actin antibody (C4)	SantaCruz	sc-47778
Beta Actin Monoclonal antibody	Proteintech	66009-1-Ig
Alexa fluor 488 goat anti-mouse IgG (H+L)	Invitrogen	# A-11001
Alexa fluor 488 goat anti-rabbit IgG (H+L)	Invitrogen	# A-11008
BCoV HE-Fc-His protein	This study	N/A
IRDye® 800CW Donkey anti-Rabbit IgG Secondary Antibody	LICORbio	#926-32213
IRDye® 800CW Donkey anti-Mouse IgG Secondary Antibody	LICORbio	#926-32212
IRDye® 680RD Donkey anti-Rabbit IgG Secondary Antibody	LICORbio	#926-68073
IRDye® 680RD Goat anti-Mouse IgG Secondary Antibody	LICORbio	#926-68070
DAPI and Hoechst Nucleic Acid Stains	Invitrogen	Invitrogen
